# Allele-specific antisense oligonucleotide therapy for dominantly inherited hearing impairment DFNA9

**DOI:** 10.1101/2020.09.29.316364

**Authors:** Erik de Vrieze, Jolien Peijnenborg, Jorge Cañas Martin, Aniek Martens, Jaap Oostrik, Simone van der Heuvel, Kornelia Neveling, Ronald Pennings, Hannie Kremer, Erwin van Wijk

**Author notes:** Correspondence should be addressed to E.d.V. Experiments were conducted at the Radboud University Medical Center in Nijmegen, the Netherlands., *Corresponding authors address:* Radboud University Medical Center, Dept of Otorhinolaryngology and Dept of Human Genetics, P.O. box 9101, 6500 HB Nijmegen (route 855), E.

## Abstract

The c.151C>T founder mutation in *COCH* is a frequent cause of late onset, dominantly inherited hearing impairment and vestibular dysfunction (DFNA9) in the Dutch/Belgian population. The initial clinical symptoms only manifest between the 3rd and 5th decade of life, which leaves ample time for therapeutic intervention. The dominant inheritance pattern and established non-haploinsufficiency disease mechanism indicate that suppressing translation of mutant *COCH* transcripts has high therapeutic potential. Single-Molecule Real-Time (SMRT) sequencing resulted in the identification of 11 variants with a low population-frequency (< 10%), that are specific to the c.151C>T mutant *COCH* allele. Proof of concept was obtained that gapmer antisense oligonucleotides (AONs), directed against the c.151C>T mutation or mutant allele-specific intronic variants, are able to specifically induce mutant *COCH* transcript degradation when delivered to transgenic cells expressing *COCH* minigenes. Sequence optimization of the AONs against the c.151C>T mutation resulted in a lead molecule that reduced the levels of mutant *COCH* transcripts by ~60% in a transgenic cell model, without affecting wildtype *COCH* transcript levels. With the proven safety of AONs in humans, and rapid advancements in inner ear drug delivery, our in-vitro studies indicate that AONs offer a promising treatment modality for DFNA9.
