## Supplemental table S1 for "Allele-specific antisense oligonucleotide therapy for dominantly inherited hearing impairment DFNA9"

### Sheet: Blad2
Table S1: AON sequences and chemical and thermodynamic properties. Phosphorothioate links in the AON sequences are indicated by the asterisks between bases. Variant c.436+368_436+369dupAG is abbreviated in the table as dupAG. The 2′-O-methyl-RNA bases are placed between brackets. The allele-discriminating variants are indicated by bold underlined fonts. Secondary sturcture and free energy predict…
		AON secondary structure free energy (kcal/mol)			self dimerisation (kcal/mol)			free energy of bimolecular structure (kcal/mol)		Difference in free energy between mutant and wildtype bimolecular structure (kcal/mol)
AON name	AON sequence	as DNA	as RNA		as DNA	as RNA		mutant COCH	wildtype COCH	delta
c.151C>T AON-A	(C*C*C*)T*G*A*G*C*A*G*A*G*G*A*C*A*T*(C*U*G)	-1.9	-3		-7.1	-13.4		-41	-36.2	4.8
AON-B	(C*U*G*)A*G*C*A*G*A*G*G*A*C*A*T*C*T*(G*C*U)#	-5.3	-7.5		-12.6	-18		-39.4	-34.6	4.8
AON-C	(C*C*C*C*)T*G*A*G*C*A*G*A*G*G*A*C*(A*U*C*U)	1.4	-3		-7.1	-14.2		-41.7	-36.9	4.8
AON-D	T*G*A*G*C*A*G*A*G*G*A*C*A*T*C*T*G*C*T*T	-5.3	-		-12.6	-		-37.8	-33	4.8
AON-E	(A*G*C*C*)C*C*C*T*G*A*G*C*A*G*A*G*(G*A*C*A)#	1.4	-3		-6.3	-14.6		-44.5	-39.7	4.8
AON-F	(C*C*U*G*)A*G*C*A*G*A*G*G*A*C*A*T*(C*U*G*C)	-4.4	-5.7		-9.9	-14.4		-41.1	-36.3	4.8
AON-G	G*C*A*G*C*C*C*C*C*T*G*A*G*C*A*G*A*G*G*A	-0.8	-		-7.2	-		-46.1	-41.3	4.8
dupAG AON-A	(U*C*A*U*)A*G*C*T*A*G*A*C*C*T*C*T*(G*U*C*U)	-1.6	-1.6		-8.8	-9.1		-36.1	-27	9.1
AON-B	(A*U*A*G*)C*T*A*G*A*C*C*T*C*T*G*T*(C*U*A*A)#	-2.2	-3.7		-8.8	-10.6		-33.9	-24.8	9.1
AON-C	(A*U*C*A*)T*A*G*C*T*A*G*A*C*C*T*C*(U*G*U*C)	-0.8	1.4		-8.8	-8.9		-35.6	-26.6	9
AON-D	C*A*U*C*A*T*A*G*C*T*A*G*A*C*C*T*C*U*G*U	1.5	-		-7.8	-		-35.3	-27.5	7.8
AON-E	A*G*C*T*A*G*A*C*C*T*C*T*G*T*C*T*A*A*A*A	-2.2	-		-8.8	-		-33.3	-24.2	9.1
AON-F	(U*A*G*C*)T*A*G*A*C*C*T*C*T*G*T*C*(U*A*A*A)	-2.2	-3.7		-8.8	-10.6		-33.7	-24.5	9.2
AON-G	C*A*T*A*G*C*T*A*G*A*C*C*T*C*T*G*T*C*T*A	-2.1	-		-8.8	-		-35.5	-26.9	8.6
scrambled AON	(G*C*T*A*)T*C*G*A*T*T*A*C*A*C*T*A*(T*C*G*A)	-2.3	-3.6		-7.4	-9.4
