## Supplemental table S2 for "Allele-specific antisense oligonucleotide therapy for dominantly inherited hearing impairment DFNA9"

### Sheet: Blad1
Table S2 - primer list for segragation analysis of identified allele-specific variants
variant	forward primer	reverse primer	sequencing primer
c.151C>T	CACTGTAGTCTCCCCACCAC	CAGATGGGTAAAGCAGGAAAG
c.240-239A>T	TCACACCTGTAATCCCACCA	CCACACTTTTTCAGGGCATC
c.436+185G>T	ACAAGCAGTGTCCACAGCAC	CTGAACTTTGGGAGGCTGAA	CCCGGCACAGCATTTGGAAG
c.436+368_436+369dupAG
c.629+1186T>C	AGACCATCCTGGCTAACACG	TTTTCAAGCTTTCTATAATGAGCA
c.629+1779delC	CCTGGCCCCTTCAGTATTTT	CTGAGCAGCTGGCACTACAG
c.629+1807delA
c.629+1809A>C
c.629+1812A>T
c.630-208A>C	GCTGTGTTTCATCAGGCAAA	TTGGAATTACCCCCTCTGAA
c.734-304T>G	GAATGCAGATGTGGCAGAAA	GATGCATCAGCTGGGAAAGT
c.1477+9C>A	TGGTGGAACAGCTACTGGTG	TGGTGGAACAGCTACTGGTG
